# DNA sequence differences are determinants of meiotic recombination outcome

**DOI:** 10.1101/568543

**Authors:** Simon D. Brown, Samantha J. Mpaulo, Mimi N. Asogwa, Marie Jézéquel, Matthew C. Whitby, Alexander Lorenz

## Abstract

Meiotic recombination is essential for producing healthy gametes, and also generates genetic diversity. DNA double-strand break (DSB) formation is the initiating step of meiotic recombination, producing, among other outcomes, crossovers between homologous chromosomes (homologs), which provide physical links to guide accurate chromosome segregation. The parameters influencing DSB position and repair are thus crucial determinants of reproductive success and genetic diversity. Using *Schizosaccharomyces pombe*, we show that the distance between sequence polymorphisms across homologs has a strong impact on meiotic recombination rate. The closer the sequence polymorphisms are to each other across the homologs the fewer recombination events were observed. In the immediate vicinity of DSBs, sequence polymorphisms affect the frequency of intragenic recombination events (gene conversions). Additionally, and unexpectedly, the crossover rate of flanking markers tens of kilobases away from the sequence polymorphisms was affected by their relative position to each other amongst the progeny having undergone intragenic recombination. A major regulator of this distance-dependent effect is the MutSα-MutLα complex consisting of Msh2, Msh6, Mlh1, and Pms1. Additionally, the DNA helicases Rqh1 and Fml1 shape recombination frequency, although the effects seen here are largely independent of the relative position of the sequence polymorphisms.

**Preamble:** Due to a mistake during analysis of a batch of Sanger sequencing reactions for Supplementary Figure S1, we erroneously stated that we found evidence for intragenic crossovers. We now show that intragenic crossovers are less likely than we initially thought. We sincerely apologize for our mishap and any inconvenience it might have caused. However, this does not affect the main conclusions of our paper, just how some of our results are interpreted. This new manuscript version has been amended accordingly.
