## Supplementary Tables S2 & S3 for "DNA sequence differences are determinants of meiotic recombination outcome"

### Sheet: Table S2
Table S2. Physical distance between heteroalleles in ade6 influences frequency of gene conversion (GC) and associated crossovers (COs), data underpinning Fig. 2.
											% Ade+					% CO
Figure	Genotype	Strains	ade alleles crossed	Intragenic distance [bp]	n	Frequency of Ade+ [%]	fold-decrease against longest interval		Ade+ tested	Ura-His+ (P1)	Ura+His- (P2)	Ura-His- (R1)	Ura+His+ (R2)		tested	Frequency of CO [%]	cM		n	% Spore Viability
2A, 2B	WT	UoA110xUoA100	ade6-M216xade6-3083	84	12	0.016 (±0.0021)	75		934	40.66 (±8.66)	6.16 (±3.17)	50.08 (±10.27)	3.1 (±2.61)		2859	13.672 (±2.902)	15.88		5	91.84 (±8.47)
2A, 2B	WT	ALP733xUoA115	ade6-3083xade6-704	497	12	0.306 (±0.124)	3.92157		3998	4.11 (±1.08)	39.72 (±3.95)	52.58 (±5.63)	3.59 (±0.9)		3408	13.874 (±3.289)	15.69		4	92.58 (±3.58)
2A, 2B	WT	ALP733xUoA119	ade6-3083xade6-52	648	5	0.755 (±0.101)	1.5894		1245	3.23 (±0.27)	36.17 (±2.52)	58.15 (±2.42)	2.48 (±0.96)		991	15.851 (±3.893)	18.76		5	65.31 (±13.12)
2A, 2B, 2E	WT	ALP733xALP731	ade6-3083xade6-469	1320	20	1.2 (±0.241)			3278	3.22 (±1.16)	37.8 (±4.34)	56.42 (±4.91)	2.56 (±1.41)		2969	13.48 (±2.514)	16.3		20	66.08 (±11.98)
2A, 2B	WT	UoA106xUoA100	ade6-M216xade6-3074	90	12	0.0258 (±0.0037)	43.1008		1327	45.9 (±4.47)	7.68 (±3.14)	42.08 (±3.88)	4.34 (±3.4)		2891	13.448 (±4.192)	15.77		7	88.86 (±12.55)
2A, 2B	WT	UoA104xUoA115	ade6-3074xade6-704	503	12	0.368 (±0.143)	3.02174		4416	4.47 (±1.11)	38.01 (±7.07)	53.55 (±8.33)	3.97 (±2.4)		3215	15.301 (±4.546)	17.56		5	82.69 (±8.69)
2A, 2B	WT	UoA104xUoA119	ade6-3074xade6-52	654	6	0.783 (±0.149)	1.42018		1638	3.17 (±1.45)	37.29 (±1.42)	57.85 (±1.52)	1.69 (±0.31)		1338	13.959 (±3.128)	15.88		6	77.38 (±12.94)
2A, 2B	WT	UoA104xALP731	ade6-3074xade6-469	1326	10	1.112 (±0.066)			3022	4.44 (±1.45)	33.75 (±3.41)	59.19 (±2.49)	2.62 (±1.0)		2164	12.066 (±4.121)	14.29			not determined
2A, 2B	WT	UoA122xUoA497	ade6-3049xade6-149	33	6	0.0071 (±0.0011)	189.296		808	54.49 (±3.88)	3.97 (±3.78)	26.99 (±6.67)	14.55 (±3.1)		1078	16.961 (±2.94)	20.74		6	65.93 (±2.69)
2A, 2B	WT	UoA120xUoA463	ade6-3049xade6-51	53	6	0.0213 (±0.0042)	63.0986		1165	3.13 (±0.73)	60.72 (±6.18)	21.4 (±7.33)	14.75 (±3.54)		1151	12.554 (±2.482)	13.94		6	63.82 (±13.88)
2A, 2B	WT	UoA120xALP731	ade6-3049xade6-469	254	31	0.153 (±0.04)	8.78431		7084	2.98 (±1.44)	51.4 (±4.67)	39.82 (±4.47)	5.8 (±1.73)		5905	13.147 (±3.706)	15.32		28	61.54 (±11.4)
2A, 2B	WT	UoA116xUoA123	ade6-52xade6-3049	418	12	0.122 (±0.024)	11.0164		985	46.68 (±6.75)	6.4 (±3.08)	37.83 (±5.62)	9.09 (±3.21)		3217	11.018 (±3.699)	11.48		6	82.8 (±9.213)
2A, 2B	WT	UoA112xUoA123	ade6-704xade6-3049	569	12	0.208 (±0.066)	6.46154		2735	42.09 (±4.26)	3.87 (±1.34)	48.69 (±4.5)	5.36 (±2.43)		3289	9.892 (±3.343)	10.82		5	86.78 (±9.76)
2A, 2B, 2E	WT	ALP1541xUoA123	ade6-M375xade6-3049	1081	12	0.577 (±0.053)	1.24329		2089	36.53 (±3.66)	5.31 (±2.06)	53.86 (±5.07)	4.31 (±1.9)		2365	9.716 (±4.44)	10.8		9	73.41 (±16.24)
2A, 2B, 2C, 2D	WT	UoA99xUoA123	ade6-M216xade6-3049	1168	12	1.344 (±0.111)			2558	32.5 (±4.85)	6.19 (±1.33)	57.57 (±5.4)	3.74 (±1.47)		2754	15.773 (±3.666)	19.04		12	77.82 (±7.551)
2A, 2B	WT	UoA861xUoA100	ade6-M216xade6-M375	99	6	0.00067 (±0.00008)	39.5522		472	12.18 (±3.93)	38.56 (±4.71)	36.34 (±5.64)	12.92 (±6.31)		1324	7.001 (±2.79)	7.66		4	80.43 (±10.21)
2A, 2B	WT	ALP1541xUoA119	ade6-M375xade6-52	663	6	0.0147 (±0.0044)	1.80272		1605	6.04 (±0.92)	32.44 (±1.62)	57.55 (±1.74)	3.97 (±0.88)		1269	8.301 (±1.79)	9.52		6	61.41 (±19.32)
2A, 2B, 2E	WT	ALP1541xALP731	ade6-M375xade6-469	1335	16	0.0265 (±0.0045)			2908	5.87 (±2.31)	35.21 (±3.81)	56.4 (±3.3)	2.52 (±1.06)		3083	8.903 (±3.225)	9.63		10	63.78 (±10.38)
2C, 2D	WT	FO1285xUoA123	ade6-M26xade6-3049	1078	12	2.067 (±0.37)			2126	24.95 (±3.25)	18.34 (±4.31)	52.88 (±3.69)	3.83 (±1.56)		2429	13.848 (±4.603)	16.77		11	78.86 (±15.04)
2C, 2D	WT	UoA104xUoA123	ade6-3074xade6-3049	1072	9	2.673 (±0.252)			2320	15.1 (±2.56)	19.99 (±2.88)	60.35 (±3.59)	4.56 (±1.63)		1992	17.271 (±4.779)	21.88		8	73.78 (±18.25)
2C, 2D, 2E	WT	ALP733xUoA123	ade6-3083xade6-3049	1066	9	2.345 (±0.354)			2339	18.53 (±3.27)	20.58 (±2.35)	57.23 (±4.38)	3.65 (±1.37)		2217	14.744 (±3.256)	17.93		7	79.9 (±13.24)
						Average (±Std.Dev.)				Av. (±Std.Dev.)	Av. (±Std.Dev.)	Av. (±Std.Dev.)	Av. (±Std.Dev.)			Average (±Std.Dev.)				Av. (±Std.Dev.)

### Sheet: Table S2_stats
diff gives the difference in the observed means; lwr gives the lower endpoint of the interval, upr the upper endpoint; p adj gives the p-values after adjustment for the multiple comparison
https://www.rdocumentation.org/packages/stats/versions/3.5.0/topics/TukeyHSD
p<0.01 is highlighted in red
ade6-3083× GC frequency
Kruskal-Wallis test
chi-squared = 43.293, df = 3, p-value = 2.132×10-9
Tukey multiple comparisons of means
95% family-wise confidence level
comparison	diff	lwr	upr	p adj
×-M216 vs ×-704	0.289682	0.120602	0.458762	0.0002156
×-M216 vs ×-52	0.739221	0.518768	0.959674	0
×-M216 vs ×-469	1.18368	1.03245	1.33491	0
×-704 vs ×-52	0.449539	0.229086	0.669993	1.22e-05
×-704 vs ×-469	0.893998	0.742768	1.04523	0
×-52 vs ×-469	0.444459	0.237379	0.651539	4.7e-06
ade6-3083× CO among GC frequency
Kruskal-Wallis test
chi-squared = 12.639, df = 3, p-value = 0.005487
Tukey multiple comparisons of means
95% family-wise confidence level
comparison	diff	lwr	upr	p adj
×-M216 vs ×-704	2.98756	-3.1509	9.12602	0.568759
×-M216 vs ×-52	7.41578	-0.587795	15.4194	0.0782895
×-M216 vs ×-469	5.80255	0.312148	11.293	0.0346801
×-704 vs ×-52	4.42822	-3.57535	12.4318	0.460149
×-704 vs ×-469	2.815	-2.67541	8.3054	0.525726
×-52 vs ×-469	-1.61322	-9.13127	5.90482	0.939789
Table S2_stats. Statistical analysis of data in Table S2.
ade6-3074× GC frequency
Kruskal-Wallis test
chi-squared = 36.176, df = 3, p-value = 6.875×10-8
Tukey multiple comparisons of means
95% family-wise confidence level
comparison	diff	lwr	upr	p adj
×-M216 vs ×-704	0.34186	0.229388	0.454331	0
×-M216 vs ×-52	0.757457	0.619709	0.895206	0
×-M216 vs ×-469	1.08587	0.967908	1.20383	0
×-704 vs ×-52	0.415598	0.277849	0.553346	0
×-704 vs ×-469	0.74401	0.626049	0.86197	0
×-52 vs ×-469	0.328412	0.186146	0.470678	2.1×10-6
ade6-3074× CO among GC frequency
Kruskal-Wallis test
chi-squared = 22.548, df = 3, p-value = 5.016×10-5
Tukey multiple comparisons of means
95% family-wise confidence level
comparison	diff	lwr	upr	p adj
×-M216 vs ×-704	11.1004	5.56667	16.6341	2.52e-05
×-M216 vs ×-52	13.1211	6.34369	19.8985	4.47e-05
×-M216 vs ×-469	15.3939	9.59013	21.1978	1e-07
×-704 vs ×-52	2.02069	-4.75671	8.7981	0.852568
×-704 vs ×-469	4.29355	-1.51028	10.0974	0.209717
×-52 vs ×-469	2.27285	-4.72682	9.27253	0.817941
ade6-3049× GC frequency
Kruskal-Wallis test
chi-squared = 74.191, df = 6, p-value = 5.631×10-14
Tukey multiple comparisons of means
95% family-wise confidence level
comparison	diff	lwr	upr	p adj
×-149 vs ×-51	0.0141947	-0.084579	0.112968	0.999461
×-149 vs ×-469	0.146098	0.0697938	0.222401	2.5e-06
×-149 vs ×-52	0.114942	0.029401	0.200482	0.0020472
×-149 vs ×-704	0.200438	0.114897	0.285978	0
×-149 vs ×-M375	0.569822	0.484282	0.655363	0
×-149 vs ×-M216	1.33736	1.25182	1.4229	0
×-51 vs ×-469	0.131903	0.0555991	0.208207	2.55e-05
×-51 vs ×-52	0.100747	0.0152063	0.186287	0.0106321
×-51 vs ×-704	0.186243	0.100703	0.271784	1e-07
×-51 vs ×-M375	0.555628	0.470087	0.641168	0
×-51 vs ×-M216	1.32316	1.23762	1.4087	0
×-469 vs ×-52	-0.0311561	-0.0893215	0.0270093	0.671104
×-469 vs ×-704	0.0543403	-0.00382512	0.112506	0.0829298
×-469 vs ×-M375	0.423725	0.365559	0.48189	0
×-469 vs ×-M216	1.19126	1.1331	1.24943	0
×-52 vs ×-704	0.0854964	0.0156528	0.15534	0.0068324
×-52 vs ×-M375	0.454881	0.385037	0.524724	0
×-52 vs ×-M216	1.22242	1.15257	1.29226	0
×-704 vs ×-M375	0.369384	0.299541	0.439228	0
×-704 vs ×-M216	1.13692	1.06708	1.20676	0
×-M375 vs ×-M216	0.767537	0.697693	0.83738	0
ade6-3049× CO among GC frequency
Kruskal-Wallis test
chi-squared = 62.153, df = 6, p-value = 1.642×10-11
Tukey multiple comparisons of means
95% family-wise confidence level
comparison	diff	lwr	upr	p adj
×-149 vs ×-51	-5.38596	-14.2959	3.52398	0.534532
×-149 vs ×-469	4.08559	-2.79745	10.9686	0.556354
×-149 vs ×-52	5.38636	-2.32987	13.1026	0.357199
×-149 vs ×-704	12.5089	4.79265	20.2251	9.28e-05
×-149 vs ×-M375	16.6292	8.91297	24.3454	1e-07
×-149 vs ×-M216	19.7689	12.0527	27.4852	0
×-51 vs ×-469	9.47155	2.58852	16.3546	0.0014559
×-51 vs ×-52	10.7723	3.05609	18.4886	0.0011762
×-51 vs ×-704	17.8949	10.1786	25.6111	0
×-51 vs ×-M375	22.0152	14.2989	29.7314	0
×-51 vs ×-M216	25.1549	17.4386	32.8711	0
×-469 vs ×-52	1.30078	-3.94607	6.54762	0.98892
×-469 vs ×-704	8.4233	3.17646	13.6701	0.0001116
×-469 vs ×-M375	12.5436	7.29677	17.7905	0
×-469 vs ×-M216	15.6833	10.4365	20.9302	0
×-52 vs ×-704	7.12252	0.822243	13.4228	0.0164315
×-52 vs ×-M375	11.2428	4.94256	17.5431	1.28e-05
×-52 vs ×-M216	14.3826	8.08227	20.6828	0
×-704 vs ×-M375	4.12031	-2.17997	10.4206	0.43766
×-704 vs ×-M216	7.26003	0.959747	13.5603	0.0134659
×-M375 vs ×-M216	3.13971	-3.16057	9.43999	0.740797
ade6-3049× GC frequency (hotspot×hotspot)
Kruskal-Wallis test
chi-squared = 11.024, df = 2, p-value = 0.004037
Tukey multiple comparisons of means
95% family-wise confidence level
comparison	diff	lwr	upr	p adj
×-M26 vs ×-3074	0.606312	0.240945	0.971678	0.0009243
×-M26 vs ×-3983	0.278666	-0.0867011	0.644032	0.160635
×-3074 vs ×-3083	-0.327646	-0.718239	0.0629476	0.113027
ade6-3049× CO among GC frequency (hotspot×hotspot)
Kruskal-Wallis test
chi-squared = 12.306, df = 2, p-value = 0.002127
Tukey multiple comparisons of means
95% family-wise confidence level
comparison	diff	lwr	upr	p adj
×-M26 vs ×-3074	8.20993	3.94492	12.4749	0.0001614
×-M26 vs ×-3983	4.17893	-0.0860839	8.44394	0.0556452
×-3074 vs ×-3083	-4.031	-8.59049	0.528491	0.0907335
ade6-M375× GC frequency
Kruskal-Wallis test
chi-squared = 20.821, df = 2, p-value = 3.011×10-5
Tukey multiple comparisons of means
95% family-wise confidence level
comparison	diff	lwr	upr	p adj
×-M216 vs ×-52	0.0140477	0.00833599	0.0197595	6.1×10-6
×-M216 vs ×-469	0.0258142	0.0210783	0.0305502	0
×-52 vs ×-469	0.0117665	0.00703054	0.0165024	5.2×10-6
ade6-M375× CO among GC frequency
Kruskal-Wallis test
chi-squared = 12.526, df = 2, p-value = 0.001906
Tukey multiple comparisons of means
95% family-wise confidence level
comparison	diff	lwr	upr	p adj
×-M216 vs ×-52	12.2601	6.66311	17.8571	3.33e-05
×-M216 vs ×-469	9.66254	5.02177	14.3033	6.65e-05
×-52 vs ×-469	-2.59755	-7.23832	2.04323	0.359072

### Sheet: Table S3
Table S3. Rqh1, MutS and MutL are major modulators of the gene conversion (GC) rate. Fml1, Rqh1, MutS and MutL modulate the crossover (CO) frequency among GC events.
Data underpinning Figs. 3, 5, and S2-S5.
												% Ade+						% CO
Figure	Genotype	Strains	ade alleles crossed	Intragenic distance [bp]	n	Frequency of Ade+ [%]	fold-change against WT	p-value against WT#		Ade+ tested	Ura-His+ (P1)	Ura+His- (P2)	Ura-His- (R1)	Ura+His+ (R2)	p-value against WT#		tested	Frequency of CO [%]	cM	p-value against WT#		n	% Spore Viability
3A, 3C, 5A, 5C, S4A	WT	UoA110xUoA100	ade6-M216xade6-3083	84	12	0.016 (±0.0021)				934	40.66 (±8.66)	6.16 (±3.17)	50.08 (±10.27)	3.1 (±2.61)			2859	13.672 (±2.902)	15.88			5	91.84 (±8.47)
3A, 3C, S4A	msh2-30	UoA478xUoA476	ade6-M216xade6-3083	84	6	0.149 (±0.021)	9.31	1.34219e-09		1664	28.87 (±8.92)	7.99 (±2.45)	17.2 (±4.69)	45.95 (±5.41)	0.219144		1230	13.08 (±2.505)	15.18	0.783315		5	80.04 (±8.84)
3A, 3C, S4A	msh3D	UoA494xUoA492	ade6-M216xade6-3083	84	6	0.015 (±0.0006)	0.94	0.61336		1135	42.55 (±2.29)	10.56 (±3.7)	44.14 (±3.77)	2.74 (±1.86)	0.43887		1212	12.866 (±3.01)	14.66	0.773477		6	73.28 (±11.6)
3A, 3C, S4A	msh6D	UoA482xUoA480	ade6-M216xade6-3083	84	6	0.113 (±0.016)	7.06	2.47844e-09		1104	26.16 (±5.59)	7.98 (±1.32)	19.22 (±3.93)	46.64 (±2.77)	0.0397154		914	11.483 (±5.266)	12.91	0.6919		6	63.16 (±15.16)
3A, 3C, S4A	mlh1D	UoA364xUoA361	ade6-M216xade6-3083	84	8	0.177 (±0.023)	11.06	1.47643e-11		1981	23.79 (±8.41)	8.0 (±4.47)	19.1 (±4.65)	49.11 (±3.54)	0.00426573		2079	12.157 (±3.708)	14.01	0.699687			not determined
3A, 3C, S4A	pms1-16	UoA407xUoA405	ade6-M216xade6-3083	84	5	0.148 (±0.032)	9.25	1.08004e-06		368	24.96 (±6.68)	7.9 (±4.91)	10.31 (±4.53)	56.83 (±7.64)	0.0842971		941	9.09 (±2.602)	10.09	0.0630814		4	77.28 (±21.55)
3A, 3C, S4A	msh2-30 mlh1D	UoA828xUoA830	ade6-M216xade6-3083	84	6	0.122 (±0.015)	7.63	3.41573e-10		1222	26.05 (±1.99)	9.72 (±2.14)	14.63 (±3.24)	49.6 (±4.41)	0.0393593		1060	11.417 (±2.703)	12.71	0.489084		6	59.36 (±8.72)
3B, 3D, 5B, 5D, S4D	WT	ALP733xALP731	ade6-3083xade6-469	1320	20	1.2 (±0.241)				3278	3.22 (±1.16)	37.8 (±4.34)	56.42 (±4.91)	2.56 (±1.41)			2969	13.48 (±2.514)	16.3			20	66.08 (±11.98)
3B, 3D, S4D	msh2-30	UoA477xUoA479	ade6-3083xade6-469	1320	6	0.84 (±0.283)	0.7	0.0742357		801	5.53 (±2.17)	24.08 (±1.57)	68.68 (±3.02)	1.71 (±1.51)	3.18093e-05		987	13.572 (±2.727)	15.98	0.79952		6	56.18 (±23.28)
3B, 3D, S4D	msh3D	UoA493xUoA495	ade6-3083xade6-469	1320	6	1.047 (±0.42)	0.87	0.707962		1154	3.89 (±1.0)	31.99 (±4.39)	61.25 (±3.74)	2.87 (±0.75)	0.127193		1212	12.203 (±2.541)	14.43	0.677321		5	66.23 (±11.8)
3B, 3D, S4D	msh6D	UoA481xUoA483	ade6-3083xade6-469	1320	6	1.166 (±0.168)	0.97	0.789312		874	4.53 (±2.34)	24.25 (±2.99)	69.32 (±5.13)	1.89 (±0.52)	0.000317362		782	12.741 (±3.316)	14.43	0.774027		6	50.79 (±6.48)
3B, 3D, S4D	mlh1D	UoA362xUoA371	ade6-3083xade6-469	1320	11	0.871 (±0.084)	0.73	0.00136357		2195	5.02 (±1.1)	20.99 (±3.1)	72.11 (±3.12)	1.88 (±0.97)	4.5069e-09		2127	11.502 (±4.853)	13.28	0.553845		8	76.18 (±13.34)
3B, 3D, S4D	pms1-16	UoA406xUoA410	ade6-3083xade6-469	1320	6	0.924 (±0.164)	0.77	0.0831867		950	6.5 (±3.2)	21.39 (±3.77)	69.79 (±7.36)	2.32 (±1.85)	0.000658518		991	14.328 (±4.975)	17.74	0.781215		5	55.79 (±10.72)
3B, 3D, S4D	msh2-30 mlh1D	UoA827xUoA829	ade6-3083xade6-469	1320	6	1.322 (±0.188)	1.1	0.640098		1432	5.95 (±0.73)	19.27 (±1.34)	69.26 (±1.44)	5.52 (±1.47)	3.82333e-08		1297	17.573 (±3.775)	21.07	0.104484		6	55.67 (±9.35)
5A, 5C	fml1D	UoA450xUoA447	ade6-M216xade6-3083	84	9	0.015 (±0.0053)	0.94	0.771648		1385	25.59 (±3.81)	10.7 (±2.43)	58.35 (±3.87)	5.36 (±1.02)	0.0337484		1569	15.39 (±3.975)	18.35	0.668166		9	61.95 (±12.52)
5A, 5C	rqh1D	UoA502xUoA499	ade6-M216xade6-3083	84	6	0.0048 (±0.0008)	0.3	2.73959e-08		595	35.99 (±3.47)	7.04 (±0.66)	49.49 (±5.51)	7.49 (±2.23)	0.671747		1143	3.773 (±2.386)	3.91	5.35996e-05		6	38.08 (±3.86)
5B, 5D	fml1D	ALP1133xMCW4718*	ade6-3083xade6-469	1320	15	1.184 (±0.304)	0.99	0.797523		2533	5.61 (±1.96)	22.4 (±3.26)	70.26 (±2.5)	1.72 (±0.67)	2.18112e-09		2597	13.381 (±2.666)	15.76	0.798941		3	51.35 (±6.25)
5B, 5D	rqh1D	ALP781xALP780*	ade6-3083xade6-469	1320	10	0.116 (±0.018)	0.097	1.0526e-12		1063	5.78 (±3.89)	31.22 (±6.86)	57.82 (±8.19)	5.18 (±1.59)	0.335056		2904	5.472 (±3.235)	4.69	8.99206e-06			not determined
S2A, S3A, S4B	WT	UoA122xUoA497	ade6-149xade6-3049	33	6	0.0071 (±0.0011)				808	54.49 (±3.88)	3.97 (±3.78)	26.99 (±6.67)	14.55 (±3.1)			1078	16.961 (±2.94)	20.74			6	65.93 (±2.69)
S2A, S3A, S4B	mlh1D	UoA368xUoA512	ade6-149xade6-3049	33	6	0.493 (±0.05)	69.44	3.85114e-08		481	26.61 (±1.81)	9.35 (±3.21)	29.1 (±4.97)	34.95 (±5.96)	7.53434e-05		1302	12.363 (±2.858)	14.1	0.12685		6	72.33 (±10.22)
S2B, S3B, S4C	WT	UoA120xUoA463	ade6-3049xade6-51	53	6	0.0213 (±0.0042)				1165	3.13 (±0.73)	60.72 (±6.18)	21.4 (±7.33)	14.75 (±3.54)			1151	12.554 (±2.482)	13.94			6	63.82 (±13.88)
S2B, S3B, S4C	mlh1D	UoA366xUoA511	ade6-3049xade6-51	53	6	0.738 (±0.045)	34.65	<1.7E-09		1530	6.83 (±1.84)	26.67 (±1.74)	53.53 (±2.0)	12.97 (±1.71)	1.10646e-05		1176	11.284 (±2.359)	13.04	0.719359		6	64.57 (±7.45)
S2C, S3C, S4E	WT	ALP1541xALP731	ade6-M375xade6-469	1335	16	0.0265 (±0.0045)				2908	5.87 (±2.31)	35.21 (±3.81)	56.4 (±3.3)	2.52 (±1.06)			3083	8.903 (±3.225)	9.63			10	63.78 (±10.38)
S2C, S3C, S4E	mlh1D	UoA510xUoA371	ade6-M375xade6-469	1335	6	0.0178 (±0.0023)	0.67	0.00148348		699	7.67 (±3.17)	30.67 (±5.62)	56.06 (±7.24)	5.6 (±2.83)	0.6791		1143	7.014 (±2.271)	7.74	0.568521		6	67.62 (±12.98)
S2D, S3D, S4F	WT	UoA99xUoA123	ade6-M216xade6-3049	1168	12	1.344 (±0.111)				2558	32.5 (±4.85)	6.19 (±1.33)	57.57 (±5.4)	3.74 (±1.47)			2754	15.773 (±3.666)	19.04			12	77.82 (±7.551)
S2D, S3D, S4F	mlh1D	UoA368xUoA361	ade6-M216xade6-3049	1168	12	0.83 (±0.10)	0.62	1.06194e-08		951	26.59 (±5.62)	9.76 (±7.31)	59.3 (±4.93)	4.36 (±3.22)	0.534228		2648	10.783 (±2.31)	12.17	0.0110249		6	83.42 (±14.89)
S5	WT	UoA120xALP731	ade6-3049xade6-469	254	31	0.153 (±0.04)				7084	2.98 (±1.44)	51.4 (±4.67)	39.82 (±4.47)	5.8 (±1.73)			5905	13.147 (±3.706)	15.32			28	61.54 (±11.4)
S5	fml1D	ALP1716xMCW4718	ade6-3049xade6-469	254	11	0.127 (±0.039)	0.93	0.365024		3285	6.02 (±1.45)	36.34 (±2.95)	51.55 (±3.42)	6.08 (±1.44)	1.88895e-07		3353	17.962 (±2.757)	22.48	0.00461609			not determined
S5	rqh1D	MCW6587xALP780	ade6-3049xade6-469	254	10	0.055 (±0.007)	0.36	8.01908e-09		1872	5.72 (±2.25)	32.57 (±3.27)	54.96 (±4.03)	6.75 (±1.8)	3.71677e-09		2155	5.138 (±2.26)	5.28	2.31247e-06		10	30.07 (±5.13)
						Average (±Std.Dev.)					Av. (±Std.Dev.)	Av. (±Std.Dev.)	Av. (±Std.Dev.)	Av. (±Std.Dev.)				Average (±Std.Dev.)					Av. (±Std.Dev.)
*Data from Lorenz et al. (2014) Nucl Acids Res 42: 13723-13735
#p-values from a two-tailed Mann-Whitney U test using a statistical power 1-b=0.8
